# Differential Assembly of Mouse and Human Tumor Microenvironments

**DOI:** 10.1101/2025.07.01.661217

**Authors:** Tristan Courau, Rebecca G. Jaszczak, Bushra Samad, Emily Flynn, Nayvin W. Chew, Gabriella C. Reeder, Jessica Tsui, Arja Ray, Harrison Wismer, Daniel Bunis, Leonard Lupin-Jimenez, Noah V. Gavil, David Masopust, John P. Graham, Daniel A. Skelly, Xavier Vesco, Edison T. Liu, Gabriela K. Fragiadakis, Alexis J. Combes, Matthew F. Krummel

## Abstract

Mouse models are frequently used to develop treatments for human cancer. Yet, we lack a comprehensive understanding of the comparative organization of mouse and human tumor microenvironments (mu/huTMEs). Through immunoprofiling of commonly used mouse models, we found that the immune composition of most muTMEs resemble poorly infiltrated human tumors extensively biased toward high macrophages densities. Relatedly, we discover species-specific biases of chemokine expression networks, factors which drive TMEs assembly. Further, assessing coarse cellular networks, we find conserved correlations between some immune cell frequencies, while other relationships only appear conserved in the huTMEs matching muTME profiles. Despite this variable alignment, we define robust cell type-specific gene expression programs conserved in TMEs across species and cohorts and identify ones that are coordinated between cell populations in both species. Together, we isolate and offer methods to study the multiple areas of hazard and opportunities for using mice to model human cancer.

**Graphical Abstract:** 
