## Supplementary material for "Differential Assembly of Mouse and Human Tumor Microenvironments": Supp table 1

### Sheet: T cells
Top_order	Hu_T_1	Hu_T_2	Hu_T_3	Hu_T_4	Hu_T_5	Hu_T_6	Hu_T_7	Hu_T_8	Hu_T_9	Mu_T_1	Mu_T_2	Mu_T_3	Mu_T_4	Mu_T_5	Mu_T_6	Mu_T_7	Mu_T_8	Mu_T_9	Mu_T_10	Mu_T_11	Mu_T_12	Mu_T_13	Mu_T_14	Mu_T_15	Mu_T_16	Mu_T_17	Mu_T_18	Mu_T_19	Mu_T_20	Mu_T_21	Mu_T_22	Mu_T_23	Mu_T_24	Mu_T_25
1	MC1R	CSF1R	CXCL13	UQCR11	CD55	PRDM1	CD24	HSPA6	GNLY	Klra7	C1qc	Lag3	Ccl5	Mgl2	Igkc	Nsg2	Retnlg	Tsc22d3	Pid1	Dct	Cald1	Nrgn	G0s2	Isg15	Stmn1	Gzmd	Tnfsf11	Lef1	Col1a1	Cpa3	Fosb	Ikzf2	Wfdc18	Cd163l1
2	SMG9	FCGR2A	VCAM1	MIF	TSPYL2	TXNIP	ELF3	HSPA1A	TSC22D3	Klra1	C1qa	Prf1	Gzmk	Ear2	Cd74	Ly6e	Adamdec1	Zfp36l2	Mafb	Pmel	Mgp	Cd200	S100a8	Ifit3	Pclaf	Gzme	Il13	Satb1	Fstl1	Tpsb2	Fos	Foxp3	Csn3	Tcrg-C1
3	ALKBH6	OLR1	HAVCR2	ATP5ME	IL7R	GZMA	KRT8	HSPA1B	MYADM	Xcl1	C1qb	Rgs16	Nkg7	Mmp12	Cd79a	Dapl1	Car4	Gna13	Tgfbi	Ptgds	Col1a2	Nrn1	S100a9	Ifit1	Cks1b	Gzmf	Csf2	Igfbp4	Sparc	Mcpt4	Zfp36	Tnfrsf4	Lcn2	Il17a
4	CCR7	LYZ	GZMB	TMSB10	NR4A2	NKG7	EPCAM	DNAJA4	ELL2	Ncr1	Aif1	Ccl4	Ms4a4b	Ccl17	H2-Aa	Gm11808	F5	Il7r	Thbs1	Mlana	Rhox5	Ccl1	Il1rn	Irf7	Birc5	Gzmc	Il5	Smc6	Col3a1	Cma1	Nr4a1	Ctla4	Igfbp5	Trdc
5	ANAPC2	C1QB	GZMA	NDUFB2	HSPH1	CD69	KRT18	SERPINH1	GZMB	Cd7	Ms4a7	Cd8a	Hcst	Mucl1	Ighg1	Nop53	Prg2	Klf2	Alox5ap	Gpnmb	Dcn	Xcl1	Il1b	Ifi209	Ccnb2	Serpinb9b	Furin	Rflnb	Col1a2	Tpsab1	Gadd45b	Il2ra	Gsn	Trdv4
6	H4C3	FCER1G	ENTPD1	S100A4	PDE4B	KLRK1	WFDC2	HSPH1	CREM	Fcer1g	Ly86	Klrd1	Ctsw	Ccl6	H2-Ab1	Eef1g	Alox15	Txnip	Fcgr2b	Tyrp1	Timp1	Cd70	Mmp9	Bst2	Mcm2	Gzmg	Ccl1	Ccr7	Bgn	Mcpt1	Jun	Klrg1	Apoe	Blk
7	EEIG1	IL1B	RGS1	COPS9	GPR183	DUSP1	GPRC5A	ZFAND2A	ISG20	Klra9	H2-DMb1	Ifng	AW112010	Clec4n	H2-Eb1	Ifi206	Ccr3	Ifngr1	Cd14	Car6	Igfbp6	Igfbp7	Clec4e	Usp18	Spc24	Ifitm1	Cd70	S1pr1	Col5a3	Mcpt2	Nfkbiz	Bmyc	Lyz2	Actn2
8	TAF6L	CD163	CTLA4	ATP5MK	CNOT6L	ACTN4	DSP	BAG3	JUNB	Klra5	Cxcl16	Cxcr6	Cd3g	H2-DMb1	Iglc2	Tmem108	Ptafr	Btg1	Arg1	Slc45a2	Aspn	Ccr7	Ptgs2	Slfn1	Tuba1b	Prf1	Tnfsf8	Tcf7	Postn	Gata2	Ifrd1	Tnfrsf9	Trf	Tmem176a
9	SMDT1	C1QC	TNFSF4	SSR4	RGS1	HSP90AA1	CLDN4	DNAJB4	RGS1	Txk	Gatm	Gzmb	Ctla2a	H2-DMa	Cd79b	Cd8b1	Gapt	Emb	Fn1	Gjc3	Sparc	C2cd4b	Hdc	Ifi213	Tk1	AA467197	Lgals7	Foxp1	Col6a3	Mcpt8	Nfkbia	Tnfrsf18	AY036118	Serpinb1a
10	ARHGEF18	TYROBP	ZC3H12C	IFITM2	CREM	AKNA	MAL2	FKBP4	PRDM1	Ly6c2	Mpeg1	Nkg7	Cd52	Ccl9	Ebf1	Pdk1	Ccl6	Rgs1	Itgam	Gpr143	Bgn	Penk	Cxcl2	Ifit3b	Ube2c	Irf8	Gadd45b	Sell	Col12a1	Cyp11a1	Ier5	Areg	Gpnmb	Tmem176b
11	HOOK2	MS4A7	CD38	SNRPD2	HSP90AA1	CD74	FKBP9	HSP90AA1	FOSB	Ctsw	Apoe	Pdcd1	Pfn1	Naaa	Iglc3	Ighm	Ankrd33b	Tnfaip3	Dab2	Ccl22	Cyr61	Lag3	Cxcl3	Dhx58	Rrm1	Gzmb	Rora	Actn1	Saa3	Cd200r3	Kdm6b	Maf	Spp1	Ramp1
12	LY6G5B	SPP1	LAG3	ROMO1	ATP1B3	CST7	TJP1	DNAJB1	SLC7A5	Klrk1	Hexb	Cd8b1	S100a6	Fcgr2b	Ly6d	Gm43698	AC110211.1	Klf6	Lyz2	2310057J18Rik	Ctsl	Pdcd1	Cd300lf	Stat1	Rrm2	Ifitm2	Ramp3	Trib2	Fbln2	Ccl7	Ier2	Izumo1r	Rnaset2b	Krt83
13	GRAPL	CD68	NKG7	TOMM7	DNAJA1	MYBL1	CLDN7	HSPD1	FOSL2	Klrd1	Gdf3	Ccl3	Trbc2	Cybb	Ms4a1	Gm26740	Il1rn	Cd28	Ccl9	Nek2	Rarres2	Nr4a2	Acod1	Phf11a	Pcna	Nrgn	Tbc1d4	Txk	Acta2	Hdc	Dusp1	Glrx	Lalba	Ltb4r1
14	FAN1	CYBB	CRTAM	S100A6	HSPA8	KLRG1	ERBB3	HSPB1	IL7R	Tyrobp	Cd63	Klrk1	Coro1a	Plbd1	Mef2c	Eef2	Cd24a	Jund	Atf3	Gcsam	Fstl1	Sdf4	Csf3r	Igtp	Cdk1	Plac8	Cd4	Dusp10	Timp1	Ccl2	Nfkbid	Capg	Dcn	Ckb
15	SLC25A11	MPEG1	KLRK1	UQCRQ	CRYBG1	HSPA1B	CDH1	HSPE1	IFITM2	Ikzf2	H2-Eb1	Tnfrsf9	Cd3d	H2-Aa	Hspa1a	Apobec3	Ckap4	Pnrc1	Trem2	Unc5c	Spp1	Tnfrsf9	Il1a	Ifi47	Cdca8	Serpine2	Calca	Ifngr2	Rgs5	Il1rl1	Pim1	Zfp36l1	Ctsd	Lmo4
16	SIRT6	MSR1	LYST	CRIP1	PPIG	FCMR	RND3	TNFSF14	CD74	Ccl5	H2-Aa	Anxa2	Ptprcap	H2-Eb1	H2-DMb2	Ly6c2	Gadd45a	Cd69	Vegfa	Car14	Col1a1	Tff1	Il1r2	Rsad2	Cdc45	Mcpt8	Krt83	Rasgrp2	Tagln	Hist2h3b	Tnfaip3	Ly6a	Retnla	Cxcr6
17	APBB3	VSIG4	CD74	HCST	JMJD1C	APOBEC3C	MUC1	CCDC194	CCL4	Atp1b1	Zmynd15	Id2	S100a10	Bcl2a1a	Ighm	Saraf	Pla2g7	Vps37b	Ifitm3	Cyp2j6	Fbln2	Tnfsf11	Ccrl2	Ly6a	Cenph	Upp1	Il21	Dapl1	Mfap5	Cd63	Ppp1r15a	Fam46a	Hmox1	Pxdc1
18	ELP5	SLC11A1	PRDM1	BOLA2B	PPP1R10	GNLY	MDK	HSPA8	NR4A2	Nkg7	H2-Ab1	Irf8	Ms4a6b	Fcgrt	Fcmr	Tubb5	Cyp4f18	Gm8369	Cxcl2	Il17b	Atf5	Rgs16	Trem1	Samhd1	Mki67	Spp1	Cd40lg	Gm12840	Igfbp7	Hist1h2an	Klf6	Icos	Uba52	5830411N06Rik
19	TMEM175	IFI30	CD8A	LGALS1	HSPD1	FCRL6	CLU	CACYBP	ACTN4	Gimap5	Ctsh	Lgals3	Lgals1	H2-DMb2	Iglc1	Snrpg	Il1a	Junb	Osm	Pcdhb18	Sox4	Tnfrsf4	Tnfaip2	Gbp2	Fignl1	Lgals3	Lta	Klf2	Aebp1	Ecm1	Klf4	Pglyrp1	Polr2l	Il22
20	LIMD2	RNASE1	ETV1	COX8A	LEF1	HSPA8	CTTN	HSPA1L	NKG7	Trdc	Lgmn	Pglyrp1	Actg1	Alox5ap	Gm31243	Sell	Hes1	H3f3b	Ccl6	Ackr4	Cd63	Cd8a	Hcar2	Slfn8	Asf1b	Tnfrsf9	Ifitm2	Rgs10	Dcn	Csf2rb	Atf3	Cd2	Igfbp6	Ccr2
21	DPH1	C5AR1	NUSAP1	TOMM6	FCMR	POLR2J3-UPK3BL2	LAMB2	DOK2	CD55	Bcl2	Camk1	S100a4	Gimap4	Ncf2	Ighd	Use1	Cd80	Stk17b	Basp1	Eps8	Ifitm3	Csf2	Egr1	Ifi27l2a	Rad51ap1	Il1r2	Bcl2a1b	Crlf3	Fn1	Ccl12	Junb	Ifi27l2a	Ctsb	Il17f
22	IFITM5	C3	DUSP4	NDUFB1	MYADM	SAMD3	FAT1	DNAJA1	TMSB10	Dusp2	Hpgds	Ctsd	Ppia	H2-Ab1	Fcer2a	Ubc	Basp1	Srgn	Cd300c2	Naaa	Col5a3	Anxa2	Slc7a11	Ms4a4c	Ncapg	Klrd1	Penk	Dtx1	Ddr2	Esco2	Lmna	Ass1	Col3a1	S100a4
23	RNF157	GPNMB	MKI67	ATP5MJ	SAT1	A2M	SCNN1A	CSF1	CST7	Anxa2	Fcgr3	Plac8	Tmsb4x	Lyz1	H2-Ob	Trim12a	Cybb	Dusp10	Clec4d	Ear2	Fn1	Igfbp2	Ets2	Ifit2	Cdkn3	Hilpda	Il1r2	Pik3ip1	Fabp4	Cdca5	Rgs2	Odc1	Tnfaip6	Capg
24	TMCO6	PTGS2	RBPJ	COX14	TSC22D3	S100PBP	CKB	HSP90AB1	RNF19A	Hopx	Tyrobp	Gm156	Eef1a1	Napsa	Jchain	Cox7a2l	Ncf2	Ramp3	Spi1	Mc1r	Col3a1	Cd81	Fpr2	Phf11c	Cdca7	Mt1	Tff1	Atp1b1	Ccl7	Osm	Egr1	Nrip1	Psap	Selenop
25	OBSCN	VCAN	MYO7A	C12orf57	ELL2	DENND2D	EGR1	NR4A1	TSPYL2	Gzma	Selenop	AW112010	Sh3bgrl3	Csf2rb	Siglecg	H2-Q7	Emilin2	Eif1	Fcer1g	Mt1	Cnn3	Bcl2a1b	Basp1	Iigp1	Nrm	Lag3	Tnfrsf4	Pdlim4	Rarres2	Hist1h2bj	Furin	Ccr2	Bcl2	S100a6
26	FCHO1	IL1RN	AFAP1L2	COMMD6	IL6ST	ESYT1	JUP	AHSA1	IRF4	Ctla2a	Cd68	Nr4a2	Dusp2	Pla2g7	Cd19	Thy1	Slc7a11	Hif1a	Tyrobp	Syngr1	Nupr1	Klrk1	Nlrp3	Cxcl10	Tcf19	Anxa2	Pxdc1	Smc4	Tnfaip6	Fignl1	Cd69	Pim1	Mfap5	Bcl2a1a
27	PIAS4	TLR2	BUB1B	COX7A2	PRDM1	IL7R	ENAH	DEDD2	CDKN1A	Gramd3	Cd74	Ccl5	Gapdh	Cd74	Ly6e	Tmsb10	Serpine1	Hmgb2	Nupr1	H2-Aa	Mt2	Klrd1	Gm5483	Oasl2	Clspn	Mt2	Fam46a	Cd55	Serpine1	A330069E16Rik	Jund	Hif1a	C1qa	Maf
28	RNF121	SLCO2B1	AKAP5	PTRHD1	RNF19A	SHISA5	TACC2	IFNG	CRIP1	Vps37b	Cd300c2	Lgals1	Tmsb10	Ccl22	Mzb1	Uba52	Gm5483	Mcl1	Ier3	Cd74	Ddr2	Irf8	Ccr1	Ifi206	Hist1h2ae	Pglyrp1	Ramp1	Ppp1r15a	Cald1	Chst15	Hsp90aa1	Swap70	Gm11808	Furin
29	H2AX	G0S2	TNFRSF9	ANAPC11	RANBP2	CCL4	WWC1	STIP1	CTSD	Sell	Unc93b1	Bcl2a1b	Trac	Marcks	Cd22	Pabpc1	Ncf1	Fth1	Ifitm2	Cst3	Snhg18	Itgb1	Gm19951	Slfn2	Cenpe	Capg	Nfkbia	Dgka	Ccl8	Serpinb1a	Slc38a2	Sdf4	Ifi205	Tcrg-C2
30	ZNF414	SPI1	APOBEC3C	CCL4	CCR7	SLAMF7	CD9	TCP1	AUTS2	Neurl3	Lst1	Cd3g	Fxyd5	Lyz2	Actb	Cnn2	Itgam	H2-D1	Klf4	Ighg1	Col6a3	Plk2	Cd24a	Ly6c1	Hmgb2	S100a4	Il4	Stk17b	Cyr61	Egr1	Btg2	S100a10	Mt2	Stmn2
31	ELL2	SERPINA1	RNF19A	COX6C	SATB1	CD8A	LAMC1	CHORDC1	HSPA8	AW112010	Trf	S100a11	Actb	Fcgr3	Bank1	F2rl1	Cd300lf	Cxcr4	Ctsl	Fkbp6	Ptprn	Tbc1d4	Emilin2	Ms4a6b	Pmf1	Napsa	Il1rl1	Cox7a2l	Wfdc2	Clybl	Ubc	Rora	C1qb	Gpx1
32	RBM14-RBM4	CSF2RA	ACTN4	TSTD1	PDCD10	UBA7	SPINT1	CGAS	CD7	Gzmc	Ctss	Hilpda	S100a11	Ms4a6c	Fcrl1	Lamb3	G0s2	Crlf3	Cdkn1a	Frmpd3	Aebp1	Tnfrsf18	Rab44	Ly6c2	Top2a	Ifitm3	Odc1	Npm1	Pam	Ccl6	Dnajb1	Cd81	Pik3ip1	Emb
33	MYO15B	MS4A4A	GZMK	POLR2I	HSP90AB1	RGS1	LAPTM4B	NEU1	TGFB1	Gimap4	Cd81	S100a6	H2-D1	Psap	Fcrla	Wdr89	Serpinb2	Ets1	Ccl2	Ccl17	Mt1	Cst3	Clec4n	Ifitm3	Cdca3	Sdf4	Igfbp7	Pnrc1	Serpinb2	Kif11	Phlda1	Serinc3	Ly6e	Zfp36l1
34	LYPD3	MMP19	TNIP3	C19orf53	FOSB	FOS	ASS1	RHOB	FURIN	Itm2a	Hpgd	Cd3d	H2-K1	Batf3	Spib	Rnaset2b	Alox5ap	Dusp2	Lgmn	H2-Ab1	Mfap5	Itm2a	Plaur	Ifit1bl1	Tubb5	Id2	Cd83	Jun	Plvap	Fcer1g	Zfp36l1	Nfkbia	Ctsl	Fgl2
35	PDCD2L	CLEC5A	RRM2	CHCHD10	FOSL2	ZNF683	SERINC2	PPP1R15A	ATP1B3	Satb1	Fcer1g	Pgk1	B2m	Il1b	Eef1g	Ccr9	Lrrk2	Malat1	Il1b	Zfp534	Lgals7	Cd8b1	Cxcr2	Ms4a4b	Tpx2	Gm156	Sdf4	Eef1b2	Ccl2	Ier3	Gadd45g	Il1rl1	Lrch4	Itm2b
36	LTBP4	FPR3	CST7	APRT	KLRK1	CX3CR1	APP	RGS2	GZMA	Hcst	Ctsz	Cox17	Crip1	Plaur	Cst3	Limd2	Mxd1	H2-K1	Cebpb	Igkc	Col12a1	Cd83	Tarm1	Shisa5	Ncapd2	Ifng	Id2	Vps37b	Mt1	Hist1h2bb	Cdkn1a	Srgn	Apobec3	S100a11
37	RPAP1	LPCAT2	HLA-DQA1	ISG15	REL	ABCA2	RAB13	JUN	LMNA	Gm26917	Psap	Gapdh	Ubb	Mt1	Apobec3	Pdlim1	Csf2rb	Fau	Ncf2	Clmn	Cryab	Capg	Cdkn1a	Ly6e	Lockd	Pgk1	Cyp11a1	Ddx5	Cxcl1	Furin	Pnrc1	S100a4	Gm26740	Rora
38	H4C5	RNASE6	CCR5	TSPO	MTDH	AUTS2	EPS8	ENGASE	AKNA	Emb	H2-DMa	Nrgn	Rack1	Lgals3	B2m	B2m	Cd9	Ubb	Emilin2	Pimreg	Igfbp7	Cox17	Plek	Ctss	Shmt1	Rgs16	Nfkbiz	Gimap6	Cxcl14	Fam46a	Rgcc	Vim	Tcrg-C2	Il7r
39	TBC1D13	STAB1	NAB1	NME2	FKBP5	TMEM63A	ITGB4	MXD1	CNOT6L	Pglyrp1	Lyz2	Tpi1	Gimap5	Dab2	Malat1	Actb	Klf7	Tpt1	C5ar1	Mt2	Rgs5	Ms4a4c	Csf1	Cxcr3	Ccna2	Fcer1g	St6gal1	Npc2	Clu	Alox5ap	Nrip1	Ptprcap	Fabp5	9530034E10Rik
40	AMPD2	PLXDC2	CCL3	SF3B5	KLF3	PXN	CCND1	ATF3	GZMH	Gimap6	Scimp	Ms4a4b	Vim	Emilin2	Hspa1b	Hspa8	Rflnb	Ddx5	Lgals3	Mgl2	Ifitm2	Gm8369	Hp	Cd274	Hist1h2ap	Ctsd	Itgb1	Cmah	Ctsk	Tyrobp	Hsph1	Ltb	Clu	S100a10
41	SNURF	MS4A6A	CADM1	KLRB1	SC5D	JUN	PTK2	CCDC117	CSNK1D	Ms4a4c	Ctsb	Txn1	Fau	Alox15	Hvcn1	Malat1	Il1r2	Ier2	Ms4a6c	Gm3776	Postn	Dapl1	Bcl2a1a	Slfn4	Cenpf	Tpi1	Plk2	Limd2	Mt2	Jun	Dnaja1	Ubald2	Grn	Cdk2ap2
42	RARA	CD14	UBE2C	TRAPPC5	SESN3	AOAH	SPINT2	TNFSF9	DUSP4	Ifngr1	Ctsc	Aldoa	Txn1	Gm2a	Eef1a1	Cd52	Ffar2	Nfkbia	Tgm2	Ccl12	Cyb5r3	S100a4	Ier3	Cxcl9	Dscc1	Klrk1	Hilpda	Ets1	Ckap4	Socs2	Tnf	Gm2a	Cd5l	Lgals1
43	GCDH	PLAUR	PTMS	KRTCAP2	SELL	USP28	VEGFA	TNF	KDM6B	Zfp36l2	Gngt2	Serpina3g	Shisa5	Ciita	Rnase6	Cd53	Rab44	Ctla2a	Fos	Ccnb2	Pam	Sat1	Upp1	AW112010	H2afz	Klra5	Tnfrsf18	St8sia6	Adm	Nrm	Rora	Tmem158	Ddit4	Tnf
44	BTBD2	ANPEP	TNS3	NHP2	NR4A3	APOBEC3G	MYO10	NKRF	FCMR	H2afz	BC028528	Dusp2	Cotl1	Tyrobp	Eef2	Pced1b	Lmo4	Fxyd5	Ctsc	H2-Eb1	Cxcl1	H2afz	Cd33	Gzmb	Lmnb1	Ctla2a	Phlda1	Rack1	Wfdc17	Wfdc17	Mxd1	Samhd1	Nop53	Crip1
45	KLC4	CPVL	SMIM43	NDUFA11	OSBPL8	APOBEC3D	CFB	NFKBIE	SAT1	Pdcd4	Tmem176b	Fxyd5	Ptma	Ctsz	Ly6c2	Shisa5	Tgm2	Ltb	Plaur	Cenpf	Acta2	Gm2663	AC110211.1	H2-Q7	Cks2	S100a11	Thy1	Gm10260	Apold1	A130010J15Rik	Cxcr4	Hopx	Trem2	Cd3g
46	MAL	APOE	HLA-DRA	PRDX1	SKIL	GFI1	KLF5	SKIC8	TXNIP	Npm1	Grn	Ctla4	Hspa8	Mthfd1	Napsa	Rack1	Lilr4b	Btg2	Cybb	Pf4	Tagln	Serpine2	Lst1	Fam111a	Cbx3	S100a6	Cxcr6	Saraf	Mmp14	Fkbp9	Rrad	Il10	Cd63	Gpr183
47	SIT1	TREM1	HAVCR1	VAMP8	U2SURP	CTSD	KIAA1217	GLA	CD63	Cxcr4	H2-M2	Trac	Tpt1	Cxcl1	Cd24a	Ifi213	Cxcl2	Cd2	Fcgr3	Gm773	Saa3	Hif1a	Csf2rb	A530040E14Rik	Ccnb1	Prss2	Hif1a	Ndrg3	Cxcl9	Hpgds	Neurl3	H2afz	Neat1	Rgs1
48	FASN	AIF1	GEM	NUDT1	FAM177A1	FDFT1	H1-0	SLC5A3	CTLA4	Ms4a4b	Tmem176a	Plek	Eef1b2	Lmo4	Pax5	Plac8	Stfa2l1	Tmsb10	Ccr1	Tlr3	Fabp4	Nkg7	Clec4d	Gm12185	Hist1h2bj	Cd8a	Il4i1	Mcl1	Hspb1	Cd180	Plk3	AW112010	Ctss	Nrip1
49	H3C11	HLA-DRA	KIR2DL4	WDR83OS	GPR171	SLC39A10	TPM1	FBXL14	EEIG1	Ly6c1	Cd72	Ptprcap	Malat1	4933427J07Rik	Blnk	Cd3d	Syk	Trbc2	Cxcl16	Zfp114	Cd9	Hsp90ab1	Ncf1	Hsh2d	Txn1	Cst3	Nrip1	Pdcd4	Serpine2	Cep89	Rhob	Dusp1	Ecm1	Cd69
50	DGAT1	RAB31	TOX	LAMTOR4	RNF125	PATL2	EPB41L1	HSPA4	LDLRAD4	Tmsb10	Ms4a6c	Trbc2	H3f3b	Spi1	Snn	Smc4	Chst15	Pdcd4	Gpx1	Ctnnal1	Inhba	Marcksl1	Wfdc21	Gimap4	Atp5b	Mt3	Il2	Hnrnpa2b1	Marcks	Ctsc	Mcl1	Rgs2	Ifit1bl1	Ptprcap

### Sheet: Myeloids
Top_order	Hu_My_1	Hu_My_2	Hu_My_3	Hu_My_4	Hu_My_5	Hu_My_6	Hu_My_7	Hu_My_8	Hu_My_9	Hu_My_10	Hu_My_11	Hu_My_12	Hu_My_13	Hu_My_14	Mu_My_1	Mu_My_2	Mu_My_3	Mu_My_4	Mu_My_5	Mu_My_6	Mu_My_7	Mu_My_8	Mu_My_9	Mu_My_10	Mu_My_11	Mu_My_12	Mu_My_13	Mu_My_14	Mu_My_15	Mu_My_16	Mu_My_17	Mu_My_18	Mu_My_19	Mu_My_20	Mu_My_21	Mu_My_22	Mu_My_23
1	IL1B	IFI27	THBS1	FGD2	C3	ADGRG3	BAG3	APOC1	IL1B	GZMB	SELENOP	ELF3	CTSD	CD207	Nfkbiz	Ifit3	Xcr1	Olfml3	Pf4	Hilpda	Igkc	Gm5150	Slc9b2	Nkg7	Ednrb	Syt4	Hp	Birc5	Baiap2l1	Fstl1	Fscn1	Klk1	Mcm6	Tpsb2	Asgr2	Fscn1	Syt4
2	IL1A	SPP1	LGALS2	STAT2	OLFML3	CXCL8	DNAJA4	UQCR11	CD55	JCHAIN	RNASE1	CD24	C3	CD1E	Fosb	Isg15	2024-09-03	Gdf3	Cd93	Arg1	Cd79a	Gatm	Ctsk	Cd3g	Cd209f	Tyrp1	Ifitm6	Ube2c	Rhox5	Col5a2	Cacnb3	Cox6a2	Mcm3	Cpa3	Mgl2	Cacnb3	Tyrp1
3	CXCL2	CXCL10	FCN1	TLDC2	BHLHE41	S100A8	HSPA6	MIF	OLR1	IRF4	LYVE1	KRT18	ELL2	CD1A	Tnfaip3	Ifit1	Itgae	Cadm1	Folr2	Ero1l	Ms4a1	Ncf4	Mmp9	Cd3d	Cd163	Mlana	Chil3	Top2a	Lgals7	Col1a1	Ccr7	Siglech	Mcm5	Tpsab1	Ccl17	Ccr7	Mlana
4	EREG	IL6	ZBTB16	POU2F2	SPP1	ALOX5AP	HSPH1	LGALS1	LYZ	CXCR4	FOLR2	ERBB3	HLA-DPA1	S100B	Ifrd1	Ifit2	Clec9a	Tgfbr1	Stab1	Bnip3	Ebf1	Gm10260	Oscar	Sh2d2a	Lyve1	Pmel	Plac8	Nusap1	Tm4sf1	Col6a3	Ccl22	Ccr9	Mcm7	Mcpt4	Ear2	Ccl22	Pmel
5	IL6	IFIT3	CD1C	NLRP1	HTRA1	IVNS1ABP	HSPA1B	APOE	NFKBIZ	GZMA	CD163L1	CTTN	C1QC	FCER1A	Cd83	Rsad2	Btla	Tmem119	Fcrls	Slc2a1	Cd79b	Ms4a6d	Bdh2	Trbc2	Cd209g	Slc45a2	Vcan	Pclaf	Pcolce	Col3a1	Nudt17	Klk1b27	Lig1	Cma1	Epcam	Nudt17	Slc45a2
6	CYB5D1	VAMP5	VCAN	SMG9	A2M	IFITM2	HSPA1A	CST3	HSP90AA1	CD96	MRC1	KRT8	FN1	SPP1	Nr4a1	Mx1	A530099J19Rik	Hexb	Lrp1	Egln3	Fcmr	Aif1	Atp6v0d2	Trac	C4b	Dct	Thbs1	Cdca3	Cavin3	Postn	Gm13546	Atp1b1	Dut	Tph1	Ccdc80	Tbc1d4	Dct
7	CXCL3	CCL18	FKBP5	MYO1F	SCIN	G0S2	ZFAND2A	S100A6	PTGS2	CXCR3	CD209	EPCAM	C1QB	ALOX5AP	Nlrp3	Usp18	Gcsam	Vcam1	Serpinb6a	Ndrg1	Ighg1	Prdx5	Mt3	Gzmb	Fcna	Ptgds	Ccr2	Cdca8	Prkg2	Bgn	Tbc1d4	Gm21762	Hells	Mrgprb1	Lmo1	Gm13546	Ptgds
8	IL1RN	CCL2	FCER1A	UBA7	P2RY12	S100A9	HSPB1	SSR4	PLAUR	DNASE1L3	SLC40A1	KRT19	FOSB	CD1C	Ccrl2	Cxcl10	Wdfy4	Hpgds	Cbr2	Cxcl3	Iglc2	Ntpcr	Coq8a	Il2rb	Gas6	Pax3	Ly6c2	Mki67	Hmga2	Fbn1	Serpinb6b	Atp2a1	Mcm2	Fcer1a	Mucl1	Serpinb6b	Pax3
9	PLAUR	CD274	IL1R2	AOAH	CX3CR1	CD55	SERPINH1	COPS9	NAMPT	LTB	IL2RA	ASS1	SPP1	ALCAM	Cxcl2	Cmpk2	Plet1	Tmem176a	Ccl7	Vegfa	Iglc1	Tyrobp	Mst1r	Cd3e	Ccl8	Tyr	Ltb4r1	Ccna2	1700012B09Rik	Col5a3	Il4i1	Sh3bgr	Pcna	Speer4e	H2-DMb2	Il4i1	Car14
10	TMEM88	CXCL9	CFP	PTPN18	ADORA3	S100A12	DNAJB1	S100A4	HSPH1	IKZF3	F13A1	FAT1	VEGFA	CLEC5A	Kdm6b	Ifit3b	Cd24a	Hpgd	Ms4a7	Mmp12	Ighd	Ifitm2	Acp5	Ms4a4b	Clec10a	Car14	Gm9733	Hist1h2ae	Cd34	Mfap5	Ramp3	Paqr5	Rpa2	Gm9758	Mmp12	Ramp3	Tyr
11	SERPINB2	IFIT2	CD52	SH3BP2	EPB41L2	IL1R2	ENGASE	S100A10	GBP1	PTGDS	LGMN	DSP	ALOX5AP	IL7R	Nfkbia	Irf7	Flt3	Cx3cr1	Trem2	Adam8	Ly6d	Lst1	Nfatc1	Lat	C6	Glrb	Dmkn	Cenpf	Oaf	Col6a2	Mreg	Iglc3	Dhfr	Gm10354	Mthfd1	Mreg	Glrb
12	CXCL8	IFI6	ATP1B3	LYZ	CCL4	FCGR3B	FKBP4	NDUFA11	SRGN	ETS1	DAB2	MUC1	LYZ	CLDN1	Atf3	Ifi209	Ifi205	Tmem176b	Timp2	Hmox1	Tnfrsf13c	H2-DMa	Kbtbd11	Cd8a	Cbr2	Tspan10	Ms4a4c	Prc1	Cald1	Col5a1	Serpinb9	Smim5	Cdca7	Mcpt2	Clec4b1	Serpinb9	Tspan10
13	MMP19	IFIT1	CXCR4	CCDC200	RGS1	AQP9	RBFOX3	ATP5MK	GPR183	COBLL1	PLTP	TJP1	JUNB	PKIB	Csrnp1	Slfn5	Naaa	Cd72	Rnase4	Slc7a2	Jchain	Fcgr3	Jdp2	Ctsw	Folr2	Sox11	S100a4	Stmn1	Tinagl1	Loxl1	Strip2	Dntt	Rrm1	Mcpt1	Plet1	Strip2	Sox11
14	CCL20	MARCO	S100A8	PRAM1	FAM149A	TREM1	HSP90AA1	ATOX1	NFKBIA	TENT5C	CXCL12	WFDC2	HMGA1	NDRG2	Rel	Rtp4	Snx22	Axl	Pmp22	Rgcc	Fcer2a	Cd300c2	Slc37a2	Cd2	Fcgrt	Fkbp6	Clec4e	Hist1h2ap	Esm1	Dcn	Adcy6	Upb1	Tyms	Slc18a2	Dcstamp	Adcy6	Fkbp6
15	KDM6B	MT1E	AREG	HLA-DPA1	DOCK4	NAMPT	HSPD1	HLA-DPA1	DNAJA1	LY9	CD163	ITGB4	PLAUR	GNAO1	Egr1	Phf11b	H2-Oa	Cd81	Mrc1	Clec4d	Pou2af1	Ifitm3	Tfrc	Lck	F13a1	Bace2	Mcemp1	Spc24	Igfbp6	Serping1	Tmem123	Lefty1	Stmn1	Rab27b	Mcemp1	Tmem123	Bace2
16	CCL22	ISG15	TIMP1	ATG16L2	CCL4L2	SRGN	HSPA1L	C1QA	TIMP1	GNLY	C1QB	CDH1	SERPING1	PARM1	Socs3	Isg20	Ppp1r14a	Tmcc3	Maf	Inhba	Cd19	Fcer1g	Chchd10	Pdcd1	Stard8	Rab38	Mgst1	H2afx	Asns	Rarres2	Stat4	Fcrla	Rrm2	Hs6st2	Clec4n	Stat4	Rab38
17	TNF	APOL1	GABARAPL1	CIITA	FCGBP	CSF3R	DNAJB4	BOLA2B	PDCD10	FCMR	MS4A4A	GPX2	GPR183	FCGBP	Rasgef1b	Ifi213	Plbd1	Zmynd15	Pltp	Nos2	Vpreb3	Apoe	1110008P14Rik	Klrc1	Cfh	Snca	Gsr	Cdk1	Serpinh1	Nid1	Samsn1	Cd7	Ranbp1	Atp8b5	Cd209a	Samsn1	Snca
18	TRAF1	APOC1	CRIP1	RASA4B	ADAM28	CXCR2	HSPE1	CHCHD10	HSPD1	IDO1	C1QC	PLXNB1	SLC11A1	FGD5	Zfp36	Phf11d	Ffar4	Ppfia4	Dab2	Basp1	Pax5	Ctsz	Fam102a	Ltb	Cd209d	Insc	S100a6	Smc2	Ercc1	Lum	Ccl5	Mzb1	Tk1	Cobl	Tnip3	Ccl5	Insc
19	CD55	IDO1	CD55	POLR2J3-UPK3BL2	SIGLEC8	SLC11A1	FBXL14	MT2A	HSPA8	SEPTIN1	SLCO2B1	KIAA1217	SERPINA1	MKI67	Ier2	Ifi206	Naga	Rnaset2b	C3ar1	Slc7a11	Ighm	Cyba	Steap4	Sh2d1a	Rcn3	Plagl1	Napsa	Racgap1	Tnfrsf12a	Col12a1	Rogdi	Ccdc162	Pclaf	Ctsg	Napsa	Rogdi	Plagl1
20	PHLDB1	CTSL	RBP7	NCF1	GSTM2	PLAUR	IER5	APOC4-APOC2	VCAN	SLC38A1	IGF1	ITGA3	NFKBIA	PMP22	Ppp1r15a	Oasl1	Tnni2	Cyp4f18	Adgre1	Il1rn	Bank1	Atp5g1	Dcstamp	Cxcr6	Cd209b	Tpd52l1	F10	Hist1h1b	Ppic	Cpxm1	Ly75	Pir	Slbp	Gm21149	H2-DMa	Ly75	Tpd52l1
21	CCR7	MX1	LYZ	ARHGAP27	EGR2	MME	JUN	COX14	PLIN2	CD247	VSIG4	ENAH	ZNF331	PDCD10	Pim1	Parp14	Mycl	Rsrp1	Emp1	Pgk1	Gm31243	Cox5b	Itgb3	Ptprcap	Selenop	Gm3776	Emb	Hmmr	Timp1	Col6a1	Socs2	Gm5547	Nop56	Cyp11a1	H2-DMb1	Socs2	Gm3776
22	INHBA	RNASE1	JAML	LILRB1	SLC1A3	IL1RN	TSPYL2	HCST	GBP2	CD3E	LILRB5	EHF	CXCR4	FILIP1L	Btg2	Xaf1	Napsa	Acp5	Pid1	Ankrd37	Mzb1	Psme1	Arsb	Nrgn	Lrg1	Cst6	Alox5ap	Cks1b	Slurp1	Dpt	Slc4a8	Bcl11a	Hspd1	Hdc	Lsp1	Slc4a8	Gsta1
23	PTX3	CCDC167	MCEMP1	NAIP	TLR3	IL1B	DNAJB6	PSMB10	CD300E	P2RY10	SPARC	MDK	HLA-DRB1	AFDN	Ccnl1	Oasl2	Cbfa2t3	Ly86	C5ar1	Grina	Iglc3	Aprt	Atp6v1b2	Trbc1	Mrc1	Gsta1	Gda	Ccnb2	Cav1	Meg3	Cd200	Cd59a	Dnajc9	Gnai1	Bcl2a1a	Cd200	Sox10
24	NFKB1	TMEM176B	CD300E	FCN1	APOC4-APOC2	PI3	NKRF	DPM3	MPEG1	SLAMF7	A2M	RBFOX2	ADGRE5	BUB1B	Nfkbid	Ifi203	Dbn1	Rnaset2a	Ccl2	Cd9	Cr2	Cox8a	Gpr137b	Skap1	Npl	Cited1	Ifitm3	Ccnb1	2200002D01Rik	Sparc	Gyg	Rnase6	Rbbp7	Rgs13	Alox15	Gyg	Cited1
25	THAP2	ENO2	HLA-DPA1	MPEG1	CCL3	FCAR	HSPA8	TRAPPC5	BCL2A1	KLRK1	STAB1	GPRC5A	ACP5	MTDH	Dennd4a	Ifi47	H2-Ob	Selenop	Lmna	F10	Mef2b	Cox7b	Tsc22d1	Cd8b1	Ltc4s	Sox10	Msrb1	Spc25	Cyr61	Cd248	Bcl2l14	Pacsin1	Impdh2	Il4	H2-Eb1	Relb	Cst6
26	NR4A3	RSAD2	S100A4	SPDYE2	OLR1	CXCL1	TENT5A	UQCR10	WARS1	CCR7	MPEG1	LAMB1	BCL3	FN1	Il1b	Ifi211	Hepacam2	H2-M2	Itgam	Sgk1	Blk	C1qa	Pstpip1	Tnfrsf18	Pros1	Unc5c	Smpdl3a	Tacc3	Tcim	Col1a2	Relb	Mctp2	Dek	Nrip3	Cdh1	Bcl2l14	Unc5c
27	NFKBIA	GBP5	SRGN	ARAP1	RYR1	SLC25A37	SKIC8	COMMD6	CCL4	TSPYL2	NRP1	CLU	OLR1	ST18	Pde4b	Ifi204	Ckb	Pou2f2	Pdpn	Slc16a3	Aicda	C1qb	Sdc1	Rgs16	Pdgfc	Nrcam	Cebpb	Cenpe	Phgdh	Aebp1	Slco5a1	Fbxl13	Nap1l1	Ddc	H2-Aa	Traf1	Nrcam
28	SLC7A5	CXCL11	TAMALIN	APOL3	CCL3L3	MCEMP1	CCDC194	IFITM3	IL1RN	PIM2	WLS	ABLIM1	SRGN	ADAM28	Gadd45b	Herc6	2024-09-06	Fyb	Ahnak	Mt2	H2-Ob	Lyz2	Atp6v1a	Cd28	Wfdc17	S100b	S100a11	Cenpa	Atf5	Abi3bp	Gnb4	Klk4	Rpa1	Serpinb1a	Slc27a3	Slco5a1	S100b
29	FOSB	CCL20	APOBEC3A	TBP	KCNQ3	VNN2	CACYBP	IFITM2	GCH1	CST7	MERTK	IGFBP3	PER1	HLA-DQB2	Junb	Oas3	Cldn1	Lair1	Metrnl	Tnfrsf9	Eaf2	Cox5a	Grk3	Gimap5	Tmem8	Trpm1	Cd177	Kif22	Sparc	Gas1	Slc27a3	Sla2	Set	4932438H23Rik	Ppp1r1a	Slc27a3	Trpm1
30	CCL3	PSMB9	CPVL	TNFRSF14	ST6GAL1	SLA	DOK2	S100A9	CCL3	RAB30	PDGFC	RBPMS	TYMP	MMP9	Fos	Slfn1	Dpp4	Asb2	Snx2	Fam162a	Ralgps2	Arpc1b	Actn1	Ifng	Pltp	Epha3	Ifitm2	Cdc20	Apol9a	Tnxb	Traf1	Sell	Snrpd1	1700016F12Rik	H2-Ab1	Birc2	Epha3
31	TIMP1	TMEM35B	OR2B11	RASGRP4	IL1B	FPR1	CHORDC1	NDUFS8	GLA	CTLA4	SLC7A8	KLF5	ARHGDIA	TANC2	Klf6	Ifih1	Gpr171	Serinc3	C1qc	Spp1	Bfsp2	Clec4n	Bbs9	Thy1	Retnla	Gpnmb	Cytip	Rrm2	Col1a2	Thbs2	Tmem150c	Hs3st1	Tuba1b	Calca	S100a11	Gnb4	Gpnmb
32	OR2B11	LY6E	PKP2	SECTM1	TREM2	SLC2A3	DNAJA1	KRTCAP2	RGS1	IL2RB	ITSN1	CNN3	THBS1	HPGDS	Cdkn1a	Ifi208	Kmo	H2-Ab1	F13a1	Mxi1	Rgs13	Ppia	Car2	Pglyrp1	Plekhg5	Mir670hg	Gpr141	Cdkn3	Lxn	Lox	Birc2	Slpi	Ppa1	Ctla2a	Gm10260	Tmem150c	Mir670hg
33	LYPD3	MMP12	TBC1D8	SERPINA1	PADI2	SAMSN1	SLC5A3	NDUFB1	ATP1B3	RGS1	PDK4	RND3	HLA-DQA1	CST7	Ets2	Zbp1	Rnase6	Ms4a7	Lgmn	Tpi1	Cd37	Ctsh	Cited2	Ctla4	Wwp1	Aebp1	Cd44	Tk1	Hbegf	Igfbp7	Net1	Spns3	Fignl1	Homer2	Calcb	Sema7a	Cfap54
34	LMNA	CXCL1	CD1E	CST3	HSP90AA1	NFKBIA	CGAS	PPDPF	PSMA4	GPR183	MTSS1	PTPRF	TESK1	CD1B	Dusp1	Mndal	Ppt1	Dnase1l3	Hgsnat	Ptgs2	Cd22	Naca	Gm19705	Prf1	Ccl6	Cfap54	Adgre5	Cks2	Otud1	Cygb	Sema7a	Foxr1	Cdca7l	Gata1	S100a4	Net1	E330034G19Rik
35	ANPEP	FN1	SH3BP5	SIGLEC1	LPAR5	HCAR3	TNFSF14	PTRHD1	G0S2	HLA-DQA1	GPR34	LAPTM4B	RGS1	SLC16A10	Tgif1	Ifit1bl1	Sult1a1	Qpct	Grn	Smox	Gimap6	Hint1	Cd200	2024-09-01	Pmp22	E330034G19Rik	Anxa2	Tubb4b	Cnn3	Sfrp2	Stap2	Spib	Snrpf	Gm43647	Naaa	Stap2	Scn8a
36	IER3	CXCL5	TSC22D3	GIMAP4	FRMD4A	BCL2A1	HSP90AB1	S100A8	SERPING1	SEMA7A	THBS1	NCKAP1	SDS	PLEK2	Gm6377	Phf11a	Zfp366	H2-Eb1	C1qa	Nt5e	Ptprcap	Psmb8	Atp6v1e1	Klrd1	Lifr	Scn8a	Jarid2	Kif23	Eno3	Adamts5	Adam23	Gm30411	Ncl	Erv3	Zyx	Il12b	Stox2
37	ETV3	ACVRL1	ACSL1	OAS1	PLXDC2	S100P	USPL1	CSTA	MTDH	TSC22D3	MS4A7	PDLIM1	MMP19	TOP2A	Malt1	Gbp2	Txndc16	Csf1r	Fn1	Mgarp	Siglecg	Lgals1	Ccr3	Gimap1	Fxyd2	Stox2	Samhd1	Plk1	Fbln2	Efemp1	Spint2	Alkal1	Ssrp1	Gnaz	F7	Adam23	Slc6a17
38	NCR3LG1	TNIP3	GPR183	MS4A4E	SLC2A5	VCAN	TCP1	ISG15	S100A10	SEL1L3	PMP22	EMP2	G0S2	SPRED1	Klf4	Rnf213	Irf8	Bin2	Msr1	Mif	Fcrl1	Trem2	Ckb	Gimap4	Cp	Slc6a17	Emilin2	Asf1b	Tpm1	Tnc	Il12b	St8sia4	Psip1	Tmem64	Bcl2a1d	Etv3	Aebp1
39	EHD1	MT1G	LOC102724428	XAF1	TMIGD3	ACSL1	HMOX1	HLA-DRB1	HSP90AB1	HLA-DQB1	OLFML2B	SLPI	TMED9	OSBPL8	Tnf	Stat1	Rtl8a	H2-Aa	C1qb	Cd274	Bend5	Gapdh	Msi2	Tnfrsf4	Glul	Car6	S100a10	Incenp	Gm10260	Pdgfra	Gm16685	Cacna1e	Cbx3	Il3	Cd74	Spint2	Car6
40	ICAM1	GMPR	ZFAND5	ARHGDIA	C1QB	PROK2	ALAS1	NICOL1	FCGR3A	BIRC3	IGFBP4	EPB41L1	NR4A1	CENPF	Tlr2	Trim30a	Itgb7	Slamf9	Adam15	Gpi1	Scd1	Arpc3	Scin	Klrc2	A4galt	Alx1	Hopx	Pbk	Rbp1	Ptx3	Rabgap1l	Gm12253	Ran	Cited4	Ccl6	Rabgap1l	Alx1
41	PTGS2	INHBA	CD163	LILRB3	APOE	CEACAM3	DEDD2	TREM2	HSPE1	CCL5	HLA-DPA1	LAMA5	CSTB	HDAC2	Trib1	Ms4a4c	St3gal5	H2-DMb1	Igfbp4	Plin2	Cxcr5	C1qc	Dusp4	Ets1	Igf1	Mlph	Nfil3	H2afv	Rhoc	Col4a1	Ankrd33b	Dnajc7	Smc2	Hs3st1	Ltb4r1	Gm16685	Mlph
42	CD83	CCL5	CARD16	LIMD2	GPR34	SERPINB2	PPP1R15A	NDUFB7	CXCR4	CD2	ENPP2	FSTL1	SLC16A3	NUSAP1	Ier5	Daxx	Lsp1	Mpeg1	Emp3	Il7r	Nuggc	Ms4a6c	Mdh1	Gimap7	Ap2a2	Gpr143	Ahnak	Esco2	Spata7	Prss23	Etv3	Runx2	Ppat	Adamts5	S100a6	Gadd45b	Gpr143
43	OLR1	MT1X	HLA-DRB1	ITGAL	GAL3ST4	MXD1	STIP1	NDUFB3	CTSL	MAP4K1	PLXDC1	PTPRK	SHISA5	RRM2	Osm	Iigp1	Ttc39a	Man2b1	Alox5ap	Pgam1	Ltb	Atp5g2	Clec12a	Cst7	Egr1	Sparcl1	Lsp1	Smc4	Serpinb6a	Fndc1	Glipr2	Pdzd4	Asf1b	F2r	Cd24a	Ankrd33b	Sparcl1
44	PPIF	STAT1	CLEC12A	POLA2	MSR1	PTGS2	ANKRD37	POLR2I	HSPA1A	IL32	C1QA	DSG2	TTYH3	B3GNT5	Cd14	Ddx58	Slc46a3	Uba52	Vat1	Ctsl	Gimap4	Eif5a	AL590144.2	Ctla2a	Reps2	Gulp1	Clec4a3	Tmpo	Mt2	Ccl11	Myo1g	Fam214a	Anp32b	Nanos3	Gm2a	Rel	Mc1r
45	ELL2	CCL4L2	LILRA5	CSK	ARHGAP24	KCNJ15	AHSA1	TIMP1	HLA-DPA1	NKG7	ITGA9	CCN1	PTPN18	MRC1	Dusp5	Gbp5	Cst3	Trf	Sirpa	Gadd45a	Gm30211	Pfn1	F2r	Icos	Enpep	Dclk1	Ms4a6c	Tyms	Gm11361	Clec3b	Gm47662	Gm14964	Fkbp3	Wfdc12	Syngr2	Arl5c	Dclk1
46	ATP2B1	C2	NAMPT	BTN2A2	SORL1	IL1RAP	RHOB	RNASEK-C17orf49	EREG	RHEX	CALD1	CYP3A5	SLAMF8	MCM4	Pnrc1	Igtp	Nccrp1	Cxcl16	Rhoc	Aldoa	Mybl1	Scand1	Atp6v1g1	Zap70	Trpv4	Mc1r	Tppp3	Mxd3	Upp1	C1s1	Arl5c	Tmem108	Cycs	Gzma	Mfge8	Glipr2	Gulp1
47	CLCF1	TMEM208	NLRP3	PIK3CD	TMEM119	FPR2	MLKL	IFI6	PDE4B	CD69	MSR1	CKB	AMPD2	CCL22	Nr4a2	Samd9l	Ap1s3	Capn3	Cltc	Serpine1	Satb1	Cst3	Ifi27	Cd247	Il10	Prdm16	Tmsb10	Aurka	Apol9b	Sulf1	Ikzf4	Col17a1	Cenpw	Adamts1	Vrk1	Myo1g	Fam174b
48	GPR183	CCL4	SAP30	TMEM175	CD83	HCAR2	RASD1	C1QB	PPID	ITM2C	EPHX1	TOM1L1	RHOB	ETV5	Ptger4	Irgm1	Vrk1	C1qc	Ctsd	AA467197	Cd24a	Smdt1	Rnf19b	Itk	Vsig4	Sgce	Pirb	Knstrn	Avpi1	Has1	Pkib	Ly6c1	Snu13	Ccl7	Dok2	Nr4a3	Tbx2
49	PLEKHG2	GBP1	SMAP2	SORBS3	SLCO2B1	SIRPB1	TNFSF9	NDUFA7	MS4A7	LAMP3	FUCA1	EFNA1	YWHAH	GPNMB	Tiparp	Stat2	Jaml	Csf2ra	Lyz2	Pdpn	Cd55	Gng5	Dstn	Gimap3	Tslp	Fam174b	Lyz2	Mad2l1	Mgp	Col4a2	Scin	P2ry14	Rbbp4	Sytl3	Ndufa6	Gm47662	Prdm16
50	IQCN	DNPH1	FCAR	PYCR2	HLA-DPA1	CPD	H2BC8	SEC61B	BIRC3	ITK	IGSF21	TRIM2	CIITA	HSD17B12	Pmaip1	Slfn8	H2-DMb2	Cd74	Syngr1	Il1a	Dtx1	Npc2	Mdh2	Tox	Maf	Tbx2	Ccl9	Kif20b	Bex3	Adamts1	Hmgn3	Cdh5	Hspa9	Chst15	Crip1	Scin	Sgce
