## Supplementary material for "Differential Assembly of Mouse and Human Tumor Microenvironments": Supp table 2

### Sheet: CyTOF antibodies
Specificity	Supplier	Reference	Clone
B220	Biolegend	103202	RA3-6B2
CCR7	Biolegend	120101	4B12
CD103	Biolegend	121402	2E7
CD11b	Biolegend	101202	M1/70
CD11c	Biolegend	117302	N418
CD16/32	BD	553142	2.4G2
CD206	Biolegend	141702	C068C2
CD24	Biolegend	101802	M1/69
CD3e	Biolegend	100202	17A2
CD301b	Biolegend	146802	URA-1
CD38	Biolegend	102702	90
CD4	Biolegend	100506	RM4-5
CD44	Biolegend	103002	IM7
CD45	Biolegend	103102	30-F11
CD49b	Biolegend	103513	HMa2
CD62L	R&D	MAB5761	MAB5761
CD64	Biolegend	139302	X54-5/7.1
CD69	R&D	AF2386	Polyclonal
CD8	Biolegend	100702	53-6.7
CD86	Biolegend	105002	GL-1
CD90	Biolegend	105202	G7
cKit	Biolegend	105802	2B8
CTLA-4	Biolegend	106302	UC10-4B9
F4/80	Biolegend	123102	BM8
FcER1a	Biolegend	134302	MAR-1
Flt3	eBiosciences	14-1351-85	A2F10
Foxp3	eBiosciences	14-4771-80	NRRF-30
GATA3	Biolegend	653802	16E10A23
ICOS	Biolegend	313502	C398.4A
Ki67	eBiosciences	14-5698-82	SolA15
Ly6C	Biolegend	128002	HK1.4
Ly6G	Biolegend	127602	1A8
MHC II	Biolegend	107602	M5/114.15.2
PD-1	Biolegend	135202	29F.1A12
PD-L1	Biolegend	124302	10F.9G2
PDCA-1	Biolegend	127002	927
RORgt	eBiosciences	14-6981-82	B2D
Siglec-F	BD	552125	E50-2440
Siglec-H	Biolegend	129602	551
SIRPa	Biolegend	144002	P84
T-bet	Biolegend	644802	4B10
TCRgd	Biolegend	118101	GL3
Ter119	Biolegend	116202	Ter119
Tim-3	Biolegend	134002	B8.2C12

### Sheet: scRNAseq sorting panel
Specificity	Fluorochrome	Supplier	Clone	Reference
B220	Alexa Fluor 488	Biolegend	RA3-6B2	103225
CD49b	PE	Biolegend	HMα2	103506
I-A/I-E	Brilliant Violet 421	Biolegend	M5/114.15.2	107632
CD11b	Brilliant Violet 510	Biolegend	M1/70	101245
CD11c	Brilliant Violet 650	Biolegend	N418	117339
CD90.2	Brilliant Violet 785	Biolegend	30-H12	105331
CD45.2	Brilliant Ultra Violet 395	BD	104	564616
